# Evaluation of combined root exudate and rhizosphere microbiota sampling approaches to elucidate plant-soil-microbe interactions

**DOI:** 10.1101/2025.10.23.683011

**Authors:** C Escudero-Martinez, E Y Browne, H Schwalm, M Santangeli, M Brown, L Brown, D M Roberts, A.M. Duff, J Morris, PE Hedley, P Thorpe, J Abbott, F P Brennan, D Bulgarelli, T S George, E Oburger

## Abstract

- Deciphering the root exudate-driven interplay between plants and the rhizosphere microbiota is essential for understanding plant adaptation to the environment and future-proofing crop production. However, sampling root exudates and rhizosphere soil remains challenging due to the low throughput and destructive nature of the process.
- We used the staple crop barley [*Hordeum vulgare*] as a model to benchmark different sampling approaches for simultaneous exudation and microbiota profiling of soil-grown plants.
- Exudate profiles and total dissolved organic carbon exudation rates were consistent across different sampling approaches, whereas root biomass, root morphology measurements, and organic nitrogen exudation varied.
- High-throughput amplicon sequencing and quantitative PCR (qPCR) of phylogenetic markers and nitrogen cycle-selected genes revealed a protocol-specific footprint in the composition and abundance of rhizosphere bacterial and fungal microbiota. Yet, on average, 75% of microbes enriched in, and differentiating between, barley rhizosphere and unplanted soil controls were recovered across all the sampling approaches evaluated.
- Our results demonstrated that, under the tested conditions, different sampling approaches produced comparable microbiota and exudation patterns, enabling the integrated study of root exudation and microbial profiles from the same plant. The observed differences across sampling approaches must be considered according to the experimental scope.
