## Supplementary material for "Evaluation of combined root exudate and rhizosphere microbiota sampling approaches to elucidate plant-soil-microbe interactions": Primers, cycling conditions, and qPCR standard curves

### Sheet: Primers & Cycling conditions
​	Forward primer​	Reverse primer​	Primer concentration​	Cycling conditions​	Reference​
Metabarcoding 16S rRNA gene​	515F-GTGCCAGCMGCCGCGGTAA​	806R-GGACTACHVGGGTWTCTAAT+12-mer unique ‘barcode’​	1 µM​	94°C (3 min), 35 X [98°C (30 s),​ 50°C (30 s), ​72°C (1 min)], and 72°C (10 min)​	Caporaso et al., 2012​
Metabarcoding ITS-PCR1​	ITS86F with TruSeq forward overhang-ACACTCTTTCCCTACACGACGCTCTTCCGATCT[ GTGAATCATCGAATCTTTGAA]	ITS4R with TruSeq reverse overhang GTGACTGGAGTTCAGACGTGTGCTCTTCCGATCT [TCCTCCGCTTATTGATATGC] ​	1 µM​	95°C (3 min), 25 X [​95°C (45 s),​ 54°C (45 s),​ 72°C (1 min)], and 72°C (5 min)​	De Beeck et al., 2014​
Metabarcoding ITS-PCR2​	Unique dual indexes (10 nucleotides)	Unique dual indexes (10 nucleotides)	1 µM​	95°C (3 min), 7 X ​[95°C (30 s), ​55°C (30 s), ​72°C (30 s)}, and 72°C for 5 min)​		Don’t have a reference for using the UDI primers
Plasmid spike ​	T7F-TAATACGACTCACTATAGGG​	M13R -GGATAACAATTTCACACAGG​	0.2 µM​	95°C, 5 min; 39X (95°C, 30 s; 57°C 30 s, 72°C, 30 s, 85°C with plate read) Melt curve 65°C to 95°C, increment 0.5°C, 0:05+ plate read ​	Vector primers P-gemT (promega)​
qPCR 16S rRNA gene​	341F-CCTACGGGNGGCWGCAG​	785R-GACTACHVGGGTATCTAATCC​	0.2 µM​	95 °C, 5 min; 39 x( 95°C, 40 s; 55.6°C, 1 min; 72°C, 30 s, 80°C with plate read) Melt curve 65°C to 95°C, increment 0.5°C, 0:05+ plate read ​	Klindworth et al., 2013​
qPCR ITS​	ITS86F-GTGAATCATCGAATCTTTGAA​	ITS4R-TCCTCCGCTTATTGATATGC​	0.2 µM​	95 °C, 2 min; 39 x( 95°C, 30 s; 54°C, 30 s; 72°C, 30 s with plate read) Melt curve 65°C to 95°C, increment 0.5°C, 0:05+ plate read ​	De Beeck et al., 2014​
qPCR AmoA​	AOA-amoA-23F-ATGGTCTGGCTWAGACG​	AOA-amoA-616R-GCCATCCATCTGTATGTCCA​	1 µM​	95°C, 5 min; 39X (95°C, 30 s; 55.6°C 40 s, 72°C, 1 min, 78°C with plate read) Melt curve 65°C to 95°C, increment 0.5°C, 0:05+ plate read​	Tourna et al., 2008​
qPCR noz2 clade II​	nosZIIF-CTIGGICCIYTKCAYAC​	nosZIIR-GCIGARCARAAITCBGTRC​	2 µM​	95°C, 5 min; 49X (95°C, 30 s; 62°C 30 s, 72°C, 30 s, 85°C with plate read) Melt curve 65°C to 95°C, increment 0.5°C, 0:05+ plate read ​	Jones et al., 2013​

### Sheet: qPCR Standard Curves
Genetic Target​	​	Std. Curve Descriptions​		​	​
​	Slope​	% Efficiency​	Y Intercept​	R2​	NTC​
Bacterial 16S rRNA​	3.48​	93.5%​	40.3​	0.99​	39.4​
Crenarchaeal 16S rRNA​	3.56​	90.9%​	39.4​	0.99​	0​
ITS fungi​	3.38​	97.6%​	37.8​	0.99​	0​
Archaea amoA​	3.43​	95.4%​	39.16​	0.98​	0​
Bacteria amoA​	3.54​	91.6%​	38.8​	0.99​	0​
Comammox​	3.46​	94.4%​	38.39​	0.968​	0​
nirS​	3.48​	93.8%​	45.1​	0.98​	0​
nirK​	3.56​	90.6%​	38.28​	0.99​	0​
nosZ clade I​	3.77​	84%​	33.25​	0.99​	0​
nosZ clade II​	3.81​	82.9%​	41.68​	0.99​	42.67​
